# Two closely related β-1,2-xylosyltransferases differentially impact cryptococcal glycan synthesis

**DOI:** 10.64898/2026.04.21.719979

**Authors:** Daphne Boodwa-Ko, J. Stacey Klutts, Kazuhiro Aoki, Michael L. Skowyra, Indrani Bose, Daniel P. Agustinho, Mayumi Ishihara-Aoki, Michael Tiemeyer, Tamara L. Doering

## Abstract

*Cryptococcus neoformans* is an opportunistic fungal pathogen that causes pulmonary infection in immunocompromised patients, which in severe cases leads to fatal meningoencephalitis. *Cryptococcus* exhibits unique glycobiology that plays important roles in pathogenesis. Unlike model yeast and other common fungal pathogens, *Cryptococcus* incorporates xylose, a five-carbon monosaccharide, into its glycans. One trimer motif, which consists of xylose in β-1,2 linkage to the reducing mannose of an α-1,3-mannose dimer, occurs in key cryptococcal glycoconjugates that include protein *N*- and *O*-linked glycans, glycosylinositol phosphorylceramides (GIPCs), and the capsule polysaccharides glucuronoxylomannan (GXM) and glucuronoxylomannogalactan (GXMGal). We previously identified <u>c</u>ryptococcal β-1,2-<u>x</u>ylosyltransferase 1 (Cxt1), which catalyzes formation of this motif in GIPCs, GXM, and GXMGal. Here, we report the discovery of a second enzyme, <u>c</u>ryptococcal β-1,2-<u>x</u>ylosyltransferase 2 (Cxt2). Through characterization of cells that lack one or both corresponding genes (*CXT1* and *CXT2*), we have dissected the biological roles of these enzymes, which are overlapping but not identical. Notably, Cxt1 and Cxt2 colocalize in the Golgi, influence capsule in a strain-dependent manner, and together are responsible for all xylose addition to *O*-glycans. Overall, our work highlights unique roles of these two enzymes and fills a gap in understanding of cryptococcal glycan synthesis.

**IMPORTANCE:** *Cryptococcus neoformans* is an opportunistic fungal pathogen that causes almost 150,000 deaths each year worldwide. *Cryptococcus* synthesizes unique glycan structures that play important roles in its biology and pathogenesis. One abundant component of these structures is xylose, a five-carbon monosaccharide. Because xylose is not used by many fungal organisms, including model yeast, we have limited information about how cells add it to their glycans. Here we report a xylosyltransferase enzyme that performs this function, and we characterize specific biological roles of this protein and a closely related one we discovered earlier. We find that these proteins together perform all detectable xylose addition to an important class of protein-linked glycans (*O*-glycans). They also both participate in other synthetic processes, although this varies with the specific enzyme and strain background. These results contribute to our understanding of cryptococcal glycan synthesis and underscore the importance of testing multiple background strains.
