## Supplemental Table 1 for "Two closely related β-1,2-xylosyltransferases differentially impact cryptococcal glycan synthesis"

### Sheet: N-linked
N-linked Glycans				n.d. denotes not detected
Trivial Name	Structural Representation	GlyTouCan ID	Permethylated Mass (m+Na)	% Total N-linked Glycan Profile
				wild type	Dcxt1	Dcxt2	Dcxt1/Dcxt2
M5N2		G55220VL	1579.78	3.13603	6.15266	5.4754	2.34047
M6N2		G80966KZ	1783.88	6.60721	9.22765	8.15282	4.57217
X1M6N2		G81501JJ	1943.96	1.52637	n.d.	n.d.	1.31854
M7N2		G87618BG	1987.98	14.1486	17.5249	16.8179	9.16506
X1M7N2		G28333RU	2148.06	5.52316	n.d.	n.d.	5.94325
M8N2		G93993PD	2192.08	27.1815	25.3116	26.6484	21.266
X1M8N2		G55049IO	2352.16	9.58565	8.34286	8.6456	9.78823
M9N2		G60230HH	2396.18	6.39219	7.92609	8.29361	6.4312
X1M9N2		G77193EP	2556.26	9.34257	8.00841	8.39333	9.69458
M10N2		G40821RK	2600.28	1.7421	1.76815	1.5897	2.62858
X1M10N2		G02280NQ	2760.36	4.21866	3.38641	3.66358	4.68359
M11N2		G43636RG	2804.38	0.467052	0.614331	n.d.	0.46129
X1M11N2		G88091VA	2964.46	2.04713	1.90083	2.50256	1.39946
M12N2		G71565MZ	3008.48	0.145266	n.d.	n.d.	0.689781
X1M12N2		G67656CX	3168.56	1.9282	2.45363	2.89858	2.94772
M13N2		G41291OR	3212.58	n.d.	n.d.	n.d.	n.d.
X1M13N2		G14343NU	3372.66	2.27728	2.95798	1.26198	3.69858
M14N2		G81632RP	3416.68	n.d.	n.d.	n.d.	0.591875
X1M14N2		G29901IB	3576.76	2.37027	2.69337	3.331	4.15161
M15N2		G92613RT	3620.78	0.291829	n.d.	n.d.	0.51163
X1M15N2		G25036VP	3780.85	1.06898	1.73116	1.50678	2.75014
X1M16N2		G13157JI	3984.95	n.d.	n.d.	0.818823	1.23202
X1M17N2		G96144JP	4189.05	n.d.	n.d.	n.d.	1.63773
X1M18N2		G93867HN	4393.15	n.d.	n.d.	n.d.	1.54555
X1M19N2		G23329FB	4597.25	n.d.	n.d.	n.d.	0.550988

### Sheet: O-linked
O-linked Glycans				n.d. denotes not detected
Trivial Name	Structural Representation	GlyTouCan ID	Permethylated Mass (m+Na)	% Total O-linked Glycan Profile
				wild type	Dcxt1	Dcxt2	Dcxt1/Dcxt2
H2		G95084EB	493.28	28.9685	44.4717	22.8826	61.5078
X1H2		G02733HQ	653.36	23.5395	3.15153	12.685	n.d.
H3		G55202PG	697.39	11.288	13.2175	16.0816	13.1597
X1H3		G55397UN	857.47	10.2848	n.d.	3.39343	n.d.
H4		G15310VU	901.5	16.5249	13.4524	13.5895	16.4621
X1H4		G40413TQ	1061.58	4.07414	n.d.	1.04907	n.d.
H5		G53057QL	1105.61	1.67894	7.09695	10.275	2.9036
X1H5		G88238RV	1265.64	n.d.	n.d.	0.114293	n.d.
H6		G63924CW	1309.66	1.20196	5.63941	6.73453	1.82062
X1H6		G60240SR	1469.74	0.284885	n.d.	n.d.	n.d.
H7		G30239SB	1513.76	0.858489	7.70872	6.44903	1.12276
H8		G69180II	1717.86	0.484171	2.99865	2.69793	0.885087
H9		G47366QC	1921.96	0.429574	0.181306	1.75877	1.07177
H10		G69439RV	2126.06	n.d.	0.335441	0.906585	n.d.
H11		G73136SE	2330.16	n.d.	0.384864	0.591067	0.437125
H12		G86590GC	2534.26	0.258731	0.15054	0.343991	n.d.
H13		G99086KF	2738.36	0.123363	0.533433	0.301984	0.443473
H14		G58248MY	2942.46	n.d.	0.388041	0.145717	0.185891
H15		G23661UG	3146.56	n.d.	n.d.	n.d.	n.d.
H16		G14998SG	3350.66	n.d.	0.166449	n.d.	n.d.
H17		G25912OI	3554.76	n.d.	0.123122	n.d.	n.d.
